# IsoSolve: an integrative framework to improve isotopic coverage and consolidate isotopic measurements by MS and/or NMR

**DOI:** 10.1101/2021.03.08.430771

**Authors:** Pierre Millard, Sergueï Sokol, Michael Kohlstedt, Christoph Wittmann, Fabien Létisse, Guy Lippens, Jean-Charles Portais

## Abstract

Stable-isotope labeling experiments are widely used to investigate the topology and functioning of metabolic networks. Label incorporation into metabolites can be quantified using a broad range of mass spectrometry (MS)and nuclear magnetic resonance (NMR)spectroscopy methods, but in general, no single approach can completely cover isotopic space, even for small metabolites. The number of quantifiable isotopic species could be increased, and the coverage of isotopic space improved, by integrating measurements obtained by different methods; however, this approach has remained largely unexplored because no framework able to deal with partial, heterogeneous isotopic measurements has yet been developed. Here, we present a generic computational framework based on symbolic calculus that can integrate any isotopic dataset by connecting measurements to the chemical structure of the molecules. As a test case, we apply this framework to isotopic analyses of amino acids, which are ubiquitous to life, central to many biological questions, and can be analyzed by a broad range of MS and NMR methods. We demonstrate how this integrative framework helps to i) clarify and improve the coverage of isotopic space, ii) evaluate the complementarity and redundancy of different techniques, iii) consolidate isotopic datasets, iv) design experiments, and v) guide future analytical developments. This framework, which can be applied to any labeled element, isotopic tracer, metabolite, and analytical platform, has been implemented in IsoSolve (available at https://github.com/MetaSysLISBP/IsoSolve and https://pypi.org/project/IsoSolve), an open source software that can be readily integrated into data analysis pipelines.

---

Stable-isotope labeling experiments are widely used to investigate metabolic networks in the fields of systems biology^1–2^, biotechnology^3–4^ and biomedical research^5–6^. The most effective approach is to combine ^13^C-labeling strategies with a detailed analysis of isotope incorporation into metabolites, as measured by mass spectrometry (MS) and/or nuclear magnetic resonance (NMR) spectroscopy^7.^ MS provides global isotopic information by quantifying the proportions of molecules with different numbers of tracer isotopes (isotopologue distributions)^8–9^, while NMR provides positional information on tracer incorporation at specific positions in the molecules (isotopomer distributions)^10–13^ by exploiting the ^1^H and ^13^C nuclei via non-decoupled experiments – such as homonuclear ^1^H-^1^H-TOCSY and heteronuclear ^1^H-^13^C-HSQC experiments.

Each separate NMR and MS method provides partial isotopic information by quantifying specific (sets of) isotopic species. MS(/MS) is used to quantify isotopologue distributions of complete molecules or fragments^8–9^, ^14^ where each carbon isotopologue contains several isotopic species that cannot be distinguished since they all have the same mass9. NMR is similarly limited in that it only quantifies a subset of isotopic species since positional information is in general limited to a small part of the carbon skeleton (typically from 1 to 3 carbon atoms depending on the experiment). Recently, ^15^Nand pure-shift-NMR experiments have successfully been applied to access long-range heteronuclear coupling constants, thereby increasing the number of isotopic species that can be quantified^11^, ^13^. Nevertheless, none of the available methods provides complete coverage of isotopic space, even for small metabolites.

Integrating measurements from different approaches should expand the range of quantifiable isotopic species^7^, thus improving the coverage of isotopic space. This is exploited in ^13^C-fluxomics studies, where different datasets are frequently integrated using isotopic models of metabolic networks to improve flux quantification^4^, ^15–16^. However, a major drawback of model-based integrative approaches is their strong dependence on the assumptions and simplifications of the model (e.g. the topology of the metabolic network as defined in the model) and the fact that labeling has to be quantified in several metabolites. As an alternative approach, intuitive reasoning has proven useful in improving the coverage of isotopic space by defining relationships between isotopic measurements directly at the level of the molecule. This has been demonstrated for the combination of two NMR experiments, ZQF-TOCSY and HSQC, which allowed absolute quantification of 4 of the 8 isotopomers of a block of three carbon atoms^10^. A few relationships have also been established between specific MS and NMR datasets^17–18^, but the heterogeneity of the isotopic information obtained by MS and NMR makes integrating measurements from these two platforms difficult. Overall, the lack of a generic integrative framework has meant that the potential expansion of isotopic coverage that could be achieved by combining independent MS(/MS) and/or NMR datasets has remained largely untapped.

In this article, we present a computational framework that can be used to integrate any type of isotopic data. We demonstrate how this framework allows isotopic coverage to be clarified and improved, thereby consolidating isotopic measurements. As a test case, we apply this framework to isotopic analysis of amino acids, which are ubiquitous to life, abundant, and central to many biological questions. They can be analyzed by a broad range of MS and NMR methods so the dataset considered here is representative of the wide range of measurements these analytical platforms can provide.
