## Supporting information S1 for "IsoSolve: an integrative framework to improve isotopic coverage and consolidate isotopic measurements by MS and/or NMR"

### Sheet: Feuil1
	Supplementary table 1. Isotopic measurements of the reference sample. Letters refer to the measurements shown in Figure 2 of the publication.
	measurement	value	standard dev.	source
	a	0.2533	0.02	this work (HSQC data)
	b	0.2533	0.02	this work (HSQC data)
	c	0.2475	0.02	this work (HSQC data)
	d	0.244	0.02	this work (HSQC data)
	e	0.5096	0.03	this work (ZQF-TOCSY data)
	f	0.4904	0.03	this work (ZQF-TOCSY data)
	g	0.116864	0.01	doi: 10.1021/acs.analchem.7b03886
	h	0.354591	0.01	doi: 10.1021/acs.analchem.7b03886
	i	0.387421	0.01	doi: 10.1021/acs.analchem.7b03886
	j	0.141125	0.01	doi: 10.1021/acs.analchem.7b03886
	k	0.4973	0.02	this work (HSQC data)
	l	0.5027	0.02	this work (HSQC data)
	m	0.496	0.03	doi: 10.1021/acs.analchem.6b04767
	n	0.504	0.03	doi: 10.1021/acs.analchem.6b04767
	o	0.258864	0.01	this work (GC-MS data)
	p	0.494754	0.01	this work (GC-MS data)
	q	0.246383	0.01	this work (GC-MS data)
	r	0.502	0.03	doi: 10.1021/acs.analchem.6b04767
	s	0.498	0.03	doi: 10.1021/acs.analchem.6b04767
	t	0.496	0.03	this work (ZQF-TOCSY data)
	u	0.504	0.03	this work (ZQF-TOCSY data)
